# *Sphagnum* peat moss thermotolerance is modulated by the microbiome

**DOI:** 10.1101/2020.08.21.259184

**Authors:** Alyssa A. Carrell, Travis J. Lawrence, Kristine Grace M. Cabugao, Dana L. Carper, Dale A. Pelletier, Sara Jawdy, Jane Grimwood, Jeremy Schmutz, Paul J. Hanson, A. Jonathan Shaw, David J. Weston

## Abstract

*Sphagnum* peat mosses is a major genus that is common to peatland ecosystems, where the species contribute to key biogeochemical processes including the uptake and long-term storage of atmospheric carbon. Warming threatens *Sphagnum* mosses and the peatland ecosystems in which they reside, potentially affecting the fate of vast global carbon stores. The competitive success of *Sphagnum* species is attributed in part to their symbiotic interactions with microbial associates. These microbes have the potential to rapidly respond to environmental change, thereby helping their host plants survive under changing environmental conditions. To investigate the importance of microbiome thermal origin on host plant thermotolerance, we mechanically separated the microbiome from *Sphagnum* plants residing in a whole-ecosystem warming study, transferred the component microbes to germ-free plants, and exposed the new hosts to temperature stress. Although warming decreased plant photosynthesis and growth in germ-free plants, the addition of a microbiome from a thermal origin that matched the experimental temperature completely restored plants to their pre-warming growth rates. Metagenome and metatranscriptome analyses revealed that warming altered microbial community structure, including the composition of key cyanobacteria symbionts, in a manner that induced the plant heat shock response, especially the Hsp70 family and jasmonic acid production. The plant heat shock response could be induced even without warming, suggesting that the warming-origin microbiome provided the host plant with thermal preconditioning. Together, our findings show that the microbiome can transmit thermotolerant phenotypes to host plants, providing a valuable strategy for rapidly responding to environmental change.
