## Supplementary material for "*Sphagnum* peat moss thermotolerance is modulated by the microbiome": Dataset S1

### Sheet: combined_mapman_sig
#padj cells are highlighted green when p-value <= 0.05
#average log fold change heatmap is ranges from red (positive lfc), white (zero lfc), to blue (negative lfc)
bin	bin_description	padj_9C9MvAC9M	avg_lfc_9C9MvAC9M	up/down_9C9MvAC9M	padj_9CAMvACAM	avg_lfc_9CAMvACAM	up/down_9CAMvACAM	padj_9C9Mv9CAM	avg_lfc_9C9Mv9CAM	up/down_9C9Mv9CAM	padj_AC9MvACAM	avg_lfc_AC9MvACAM	up/down_AC9MvACAM	padj_ACAMvACCM	avg_lfc_ACAMvACCM	up/down_ACAMvACCM
1	Photosynthesis	0	0.653638	`106/17	3.78344e-27	-1.01449	`25/178	0	0.940042	`139/10	4.12176e-33	-0.727652	`20/174	0.85961	-0.148194	`29/42
1.1	Photosynthesis.photophosphorylation	0	0.770619	`84/7	5.09071e-19	-1.1187	`13/120	0	1.02115	`92/8	1.6863e-26	-0.796851	`13/127	0.880035	-0.153961	`20/26
1.1.1	Photosynthesis.photophosphorylation.photosystem II	2.09675e-10	0.910056	`40/4	1.92462e-10	-1.14197	`6/60	7.5244e-09	1.14788	`45/3	1.87856e-16	-0.854739	`5/65	0.968797	-0.29822	`11/10
1.1.1.1	Photosynthesis.photophosphorylation.photosystem II.LHC-II complex	6.04956e-07	1.29387	`17/0	2.48034e-06	-2.09705	`0/19	3.27777e-07	1.73683	`19/0	2.50048e-08	-1.5427	`0/19	0.923484	-0.724936	`3/1
1.1.1.1.1	Photosynthesis.photophosphorylation.photosystem II.LHC-II complex.LHCb1/2/3-type component	0.00194916	1.37466	`10/0	0.00432314	-2.37928	`0/10	0.002248	2.01109	`10/0	8.64205e-05	-1.74285	`0/10	0.957017	-1.15159	`2/1
1.1.1.2	Photosynthesis.photophosphorylation.photosystem II.PS-II complex	0.0830346	0.665928	`9/2	0.0083589	-0.738678	`2/18	0.0517804	0.875156	`11/0	0.00242374	-0.683968	`1/17	0.923484	-2.4471	`0/1
1.1.1.6.3	Photosynthesis.photophosphorylation.photosystem II.LHC-related protein groups.three-helix LHC-related protein group	0.0125829	2.0641	`2/0	0.100536	NA	NA	0.0136601	1.69315	`1/0	0.0177515	-1.62528	`0/1	0.916942	-1.16308	`0/1
1.1.1.6.3.1	Photosynthesis.photophosphorylation.photosystem II.LHC-related protein groups.three-helix LHC-related protein group.ELIP protein	0.0125829	2.0641	`2/0	0.100536	NA	NA	0.0136601	1.69315	`1/0	0.0177515	-1.62528	`0/1	0.916942	-1.16308	`0/1
1.1.4	Photosynthesis.photophosphorylation.photosystem I	3.86275e-08	0.875133	`23/1	6.45673e-07	-1.76863	`1/25	1.7355e-07	1.36527	`23/1	6.34558e-08	-1.24857	`1/26	0.980147	0.234018	`3/3
1.1.4.1	Photosynthesis.photophosphorylation.photosystem I.LHC-I complex	0.00166116	0.893067	`10/1	0.00150499	-1.90753	`0/10	0.000414227	1.56062	`9/0	0.00237009	-1.23728	`1/10	0.971455	1.42338	`1/0
1.1.4.2	Photosynthesis.photophosphorylation.photosystem I.PS-I complex	1.30498e-05	0.88807	`12/0	4.32924e-05	-1.91218	`0/14	1.19968e-05	1.36516	`14/0	1.1878e-05	-1.34787	`0/14	0.923484	0.177418	`1/1
1.2	Photosynthesis.calvin cycle	0.296172	0.262073	`15/8	0.00571083	-0.667421	`9/36	0.000496733	0.780435	`27/1	0.0735474	-0.459492	`5/27	0.91408	-0.339305	`3/8
1.2.5	Photosynthesis.calvin cycle.fructose 1,6-bisphosphate aldolase	0.756191	0.17355	`2/1	0.208859	-1.19811	`0/5	0.0475854	1.12497	`5/0	0.768702	-0.205853	`1/4	0.913535	-0.744687	`0/1
1.3	Photosynthesis.photorespiration	0.443914	0.370223	`3/1	0.000319067	-1.41845	`0/19	0.00384763	0.838705	`16/0	0.000321447	-0.831566	`0/19	0.968797	0.500219	`5/4
2	Cellular respiration	0.204657	-0.150204	`27/67	0.044616	-0.251775	`48/87	0.637517	0.0612813	`50/47	0.988879	-0.0794726	`35/57	0.258847	-0.0330788	`33/36
2.1.2	Cellular respiration.glycolysis.plastidial glycolysis	0.980728	-0.337423	`3/6	0.0236655	-0.906597	`2/16	0.0136601	0.745221	`12/2	0.971377	-0.1231	`4/8	0.985382	0.134157	`4/3
2.1.2.2	Cellular respiration.glycolysis.plastidial glycolysis.fructose-1,6-bisphosphate aldolase	0.756191	0.17355	`2/1	0.208859	-1.19811	`0/5	0.0475854	1.12497	`5/0	0.768702	-0.205853	`1/4	0.913535	-0.744687	`0/1
2.4	Cellular respiration.oxidative phosphorylation	0.0444833	-0.301553	`8/40	0.48562	-0.133841	`27/42	0.983124	-0.0594342	`21/28	0.940062	-0.0113113	`16/26	0.066281	-0.0916481	`12/20
2.4.1.4	Cellular respiration.oxidative phosphorylation.NADH dehydrogenase complex.non-core components	0.0275124	-0.409432	`0/12	0.461193	-0.458282	`3/10	0.921348	-0.307295	`2/6	0.77042	-0.323951	`0/6	0.488345	-0.238799	`1/3
3	Carbohydrate metabolism	0.132276	0.27077	`63/33	0.000945622	-0.532836	`43/94	7.19329e-08	0.312985	`72/32	0.0324601	-0.326267	`39/83	0.913689	0.221941	`49/34
3.2	Carbohydrate metabolism.starch metabolism	0.000411699	0.621252	`24/3	0.053681	-0.813622	`5/28	0.002248	0.625955	`26/4	0.00084473	-0.601812	`2/29	0.987085	0.263068	`11/6
3.2.1	Carbohydrate metabolism.starch metabolism.synthesis	0.00563004	0.675362	`11/0	0.123683	-0.908698	`1/10	0.0775788	0.764682	`10/1	0.0285755	-0.617702	`1/13	0.994425	0.0295601	`4/4
3.8	Carbohydrate metabolism.nucleotide sugar biosynthesis	0.73766	-0.161238	`7/11	0.0263278	-0.923431	`14/32	0.00612935	0.147328	`17/11	0.895056	-0.456613	`16/22	0.0447711	0.784885	`19/3
4.1.5	Amino acid metabolism.biosynthesis.shikimate family	0.0513212	-1.84606	`1/12	0.00264871	-1.15553	`1/12	0.16311	0.419713	`6/1	0.768702	0.271321	`4/4	0.0246655	1.7811	`11/0
4.1.5.1	Amino acid metabolism.biosynthesis.shikimate family.shikimate pathway	0.0126798	-2.60583	`0/8	0.0523517	-1.41994	`1/5	0.672305	0.0716597	`4/1	0.477687	0.910241	`4/0	0.0167462	2.15324	`8/0
4.2.7	Amino acid metabolism.degradation.branched-chain amino acid	0.0386946	-0.715972	`1/11	0.414717	0.826429	`11/4	0.461549	-0.896682	`4/11	0.0353379	0.601041	`14/2	0.425194	0.701891	`9/0
5	Lipid metabolism	0.978671	-0.105768	`79/88	0.249257	-0.43379	`104/134	0.00254111	0.0436736	`90/74	0.886059	-0.12621	`93/125	0.647876	0.383076	`94/60
5.1	Lipid metabolism.fatty acid synthesis	0.976829	-0.176974	`24/24	3.98182e-11	-1.41806	`7/61	1.65964e-10	0.728425	`40/5	0.00443517	-0.565332	`12/44	0.658045	0.478413	`27/14
5.1.1	Lipid metabolism.fatty acid synthesis.citrate shuttle	0.865988	-0.160896	`5/7	0.0398432	-1.26813	`2/12	0.0194243	0.681061	`6/2	0.859336	-0.380518	`3/5	0.93231	0.177789	`8/4
5.1.9	Lipid metabolism.fatty acid synthesis.fatty acid desaturation and elongation	0.118133	-0.911287	`2/9	2.97163e-06	-2.74053	`1/18	5.45849e-05	0.96218	`9/1	0.384548	-0.882899	`5/12	0.00217568	1.1538	`12/2
5.1.9.2	Lipid metabolism.fatty acid synthesis.fatty acid desaturation and elongation.omega-3/omega-6 fatty acid desaturase	0.353991	-1.25441	`0/6	0.0120288	-1.87199	`0/5	0.013961	1.23509	`3/0	0.748082	0.607562	`3/1	0.661669	1.09871	`2/0
5.1.9.4	Lipid metabolism.fatty acid synthesis.fatty acid desaturation and elongation.fatty acid elongation	0.505086	-0.213924	`2/2	0.00144449	-3.12959	`1/12	0.0136601	0.707907	`5/1	0.00262659	-1.52487	`1/11	0.0221549	1.22244	`9/2
5.1.9.4.1	Lipid metabolism.fatty acid synthesis.fatty acid desaturation and elongation.fatty acid elongation.fatty acid elongation complex	0.505086	-0.213924	`2/2	0.00144449	-3.12959	`1/12	0.0136601	0.707907	`5/1	0.00262659	-1.52487	`1/11	0.0221549	1.22244	`9/2
5.1.9.4.1.1	Lipid metabolism.fatty acid synthesis.fatty acid desaturation and elongation.fatty acid elongation.fatty acid elongation complex.KCS 3-ketoacyl-CoA synthase	0.11268	-0.478634	`1/2	0.0211966	-3.89629	`1/8	0.111214	0.632536	`2/1	0.0344685	-1.87463	`1/7	0.0319112	1.56211	`7/1
5.7	Lipid metabolism.lipid degradation	0.00687909	-0.677296	`12/33	0.311975	-0.0214436	`36/18	0.637517	-0.710657	`9/30	0.0401591	0.405086	`35/16	0.0614887	0.85874	`33/14
6.1.2	Nucleotide metabolism.purines.catabolism	0.398602	0.552301	`4/1	0.0279304	-1.75078	`0/9	0.109982	0.994423	`8/1	0.0626812	-1.13549	`0/9	0.86882	0.857518	`4/0
9	Secondary metabolism	0.0038553	-1.28693	`14/33	6.57418e-10	-1.57889	`9/42	0.0131949	-0.0694122	`14/10	0.636392	-0.48067	`17/43	2.0397e-13	2.28189	`50/4
9.1	Secondary metabolism.terpenoids	0.929607	-0.102465	`13/12	3.59265e-05	-1.10227	`3/27	0.0024139	0.332514	`13/4	0.13973	-0.681698	`3/25	7.68125e-06	1.37673	`25/2
9.1.2	Secondary metabolism.terpenoids.methylerythritol phosphate pathway	0.0903078	-0.849464	`1/7	0.000158931	-1.46313	`0/10	0.00440035	0.719683	`3/0	0.98483	-0.279728	`3/6	0.000175503	1.5282	`10/0
9.2	Secondary metabolism.phenolics	2.04126e-08	-2.90178	`1/18	1.77155e-05	-2.86699	`4/11	0.724921	-1.31733	`0/5	0.766579	-0.247609	`13/11	1.74744e-08	3.895	`20/1
9.2.1	Secondary metabolism.phenolics.p-coumaroyl-CoA synthesis	3.0607e-07	-3.93887	`0/11	1.20761e-08	-4.76016	`0/9	0.253388	NA	NA	0.960237	-0.540084	`8/8	1.1108e-07	4.34078	`15/0
9.2.1.1	Secondary metabolism.phenolics.p-coumaroyl-CoA synthesis.phenylalanine ammonia lyase (PAL)	5.88399e-07	-4.15748	`0/10	1.72051e-06	-4.94531	`0/5	0.685965	NA	NA	0.448714	-0.0111303	`8/4	4.30756e-07	5.01625	`12/0
10	Redox homeostasis	0.556885	0.087174	`24/24	0.000260926	-0.846717	`15/47	0.00388569	0.491069	`38/13	0.00173888	-0.391549	`19/52	0.078741	-0.0735945	`13/27
11	Phytohormones	0.0358076	-0.411441	`35/49	9.28416e-10	-1.34749	`33/81	4.10959e-05	0.28219	`44/26	0.0626812	-0.672529	`31/73	1.1108e-07	1.11921	`86/23
11.1	Phytohormones.signalling peptides	0.00143787	0.397874	`6/3	0.000306035	-0.800933	`3/9	0.637517	0.641752	`11/2	0.716855	-0.300288	`4/6	0.912688	-0.225661	`3/4
11.6	Phytohormones.gibberellin	0.00046773	-1.32955	`0/14	0.000390077	-0.774761	`1/3	0.00459281	0.0142037	`1/1	0.0835845	-0.0234608	`3/2	0.000837534	3.76342	`14/1
11.6.1	Phytohormones.gibberellin.synthesis	9.4052e-05	-1.36968	`0/13	0.0027265	1.33804	`1/0	0.0169037	-0.45219	`0/1	0.00791228	0.919933	`2/0	0.000679861	4.0021	`13/1
11.6.1.4	Phytohormones.gibberellin.synthesis.ent-kaurenoic acid oxidase	0.00880961	-1.60569	`0/6	0.0124366	NA	NA	0.0177712	NA	NA	0.0693381	NA	NA	0.00525692	3.88729	`6/0
11.7	Phytohormones.jasmonic acid	0.221793	-1.27007	`3/9	0.0458734	-1.30335	`3/9	0.663842	0.395786	`3/2	0.937676	0.202524	`5/4	0.322369	1.21102	`10/4
11.7.1	Phytohormones.jasmonic acid.synthesis	0.0719737	-1.41779	`2/9	0.00831283	-1.76618	`1/8	0.709429	0.243395	`1/1	0.942934	0.0968598	`3/4	0.0314658	1.63646	`10/1
11.7.1.4	Phytohormones.jasmonic acid.synthesis.allene oxidase cyclase (AOC)	0.0232235	-2.58426	`0/5	0.0470912	-2.36803	`0/3	0.937711	NA	NA	0.890849	0.909898	`2/1	0.0474845	3.67332	`4/0
11.10.1	Phytohormones.signalling peptides.NCRP (non-cysteine-rich-peptide) category	0.0189229	-0.902718	`1/3	0.000813858	-4.63509	`0/8	0.409736	3.37496	`1/0	0.000625526	-1.88921	`0/9	0.0453349	1.50351	`7/1
11.10.1.7	Phytohormones.signalling peptides.NCRP (non-cysteine-rich-peptide) category.TDL family	0.012177	-1.57427	`0/2	0.00310827	-4.93983	`0/6	0.267024	3.37496	`1/0	0.00920514	-2.16731	`0/6	0.0224906	2.08551	`5/0
11.10.1.7.2	Phytohormones.signalling peptides.NCRP (non-cysteine-rich-peptide) category.TDL family.EMS1/MSP1 peptide receptor	0.012177	-1.57427	`0/2	0.00310827	-4.93983	`0/6	0.267024	3.37496	`1/0	0.00920514	-2.16731	`0/6	0.0224906	2.08551	`5/0
12.3	Chromatin organisation.histone modifications	0.0127294	0.308888	`28/7	0.15241	0.190933	`43/20	0.72958	-0.117697	`18/38	0.789334	-0.120528	`17/18	0.912853	-0.0291861	`15/12
12.4	Chromatin organisation.chromatin remodeling complexes	0.724057	0.131253	`9/3	0.0176971	0.834038	`24/3	0.21914	-0.388772	`5/20	0.175805	0.53208	`17/3	0.979353	0.0836995	`8/7
13	Cell cycle	0.00145413	0.16759	`63/28	0.891018	-0.180576	`74/77	0.672305	0.0500836	`50/51	0.748082	-0.199797	`49/76	0.98939	0.20104	`43/30
13.5	Cell cycle.organelle machineries	0.00113097	0.281987	`30/6	0.93652	-0.0335244	`30/23	0.735637	0.174943	`19/13	0.915926	-0.0724215	`20/24	0.480558	-0.199924	`4/17
13.5.1	Cell cycle.organelle machineries.DNA replication	0.00268365	0.303559	`25/4	0.894394	0.0367191	`27/18	0.773787	0.131284	`15/11	0.971377	-0.0545609	`17/18	0.56853	-0.169303	`3/13
13.5.1.5	Cell cycle.organelle machineries.DNA replication.single-stranded DNA (ssDNA) maintenance	0.00961519	0.271294	`18/3	0.980798	-0.0379294	`20/16	0.723959	0.197522	`11/7	0.887461	-0.107874	`12/16	0.85961	-0.161118	`2/9
13.5.1.5.2	Cell cycle.organelle machineries.DNA replication.single-stranded DNA (ssDNA) maintenance.OSB-type ssDNA-binding protein	0.012177	0.272845	`17/3	0.962808	-0.0563069	`19/16	0.705798	0.197522	`11/7	0.873038	-0.107874	`12/16	0.85961	-0.161118	`2/9
15	RNA biosynthesis	0.853696	-0.0744465	`217/227	0.491217	-0.159817	`367/281	0.00859297	-0.256596	`171/363	0.766579	-0.247796	`245/315	0.888956	0.262269	`231/158
15.3	RNA biosynthesis.RNA polymerase II-dependent transcription	0.929218	-0.0633262	`17/29	0.000272043	0.444613	`66/15	1.40225e-05	-0.364193	`13/71	0.0972869	0.203515	`27/8	0.888956	-0.0673971	`16/17
15.3.2	RNA biosynthesis.RNA polymerase II-dependent transcription.pre-initiation complex	0.869169	-0.087445	`4/10	0.0495627	0.478998	`19/4	0.00315465	-0.558314	`1/23	0.831721	0.127239	`6/3	0.980147	0.13934	`6/2
15.7.3	RNA biosynthesis.transcriptional activation.HB (Homeobox) superfamily	0.838855	-0.516572	`5/8	0.00015397	-2.35586	`4/22	0.0262067	0.384086	`7/4	1.97121e-05	-1.25468	`3/25	0.0921227	0.776218	`15/6
15.7.3.1	RNA biosynthesis.transcriptional activation.HB (Homeobox) superfamily.HD-ZIP I/II transcription factor	0.00129766	-1.49939	`0/6	0.000329182	-3.76225	`1/11	0.17833	-0.490071	`1/2	0.000641442	-1.92585	`1/11	0.000459349	1.23584	`12/1
15.7.7	RNA biosynthesis.transcriptional activation.AP2/ERF superfamily	0.807502	-0.105118	`7/14	0.201135	1.1105	`16/7	0.0194243	-1.00094	`4/18	0.998631	0.403222	`16/12	0.983588	0.0334319	`9/7
15.7.7.2	RNA biosynthesis.transcriptional activation.AP2/ERF superfamily.DREB-type transcription factor	0.841887	0.353986	`2/3	0.00180537	3.61387	`7/0	0.004769	-2.09242	`0/8	0.448714	1.35393	`7/1	0.967551	-0.250271	`1/1
15.7.12	RNA biosynthesis.transcriptional activation.GRAS transcription factor	0.73141	0.221873	`10/5	0.00372641	-2.22424	`5/17	0.000768926	0.993263	`12/5	0.0348038	-1.03811	`6/18	0.984213	0.465468	`7/6
15.7.17	RNA biosynthesis.transcriptional activation.NAC transcription factor	0.00367717	-1.13511	`0/9	0.000319067	1.39465	`18/2	6.67853e-05	-1.69207	`1/16	0.00925719	0.610537	`13/3	0.311883	1.45503	`10/1
15.7.24	RNA biosynthesis.transcriptional activation.AS2/LOB transcription factor	0.970112	0.0708827	`3/3	0.000448637	2.00414	`11/1	0.00201599	-1.04554	`1/12	0.0883186	0.958032	`9/2	0.85961	-0.583236	`4/7
15.7.33	RNA biosynthesis.transcriptional activation.bHLH transcription factor	0.838855	-0.401847	`13/19	0.0011428	-1.08264	`9/33	0.517525	-0.0177439	`16/13	0.0177515	-0.627076	`9/33	0.23274	0.4352	`23/7
15.9	RNA biosynthesis.organelle machineries	0.0200552	0.343744	`23/5	0.941511	0.00712197	`15/12	0.886572	0.0304848	`8/11	0.756043	-0.227098	`6/16	0.816728	-0.150136	`3/12
15.9.1	RNA biosynthesis.organelle machineries.RNA polymerase activities	0.0120687	0.370232	`16/2	0.844824	0.251324	`8/4	0.787712	0.0755607	`4/6	0.915926	0.0179341	`4/6	0.714926	-0.25125	`1/10
15.9.1.2	RNA biosynthesis.organelle machineries.RNA polymerase activities.plastid-encoded RNA polymerase (PEP) complex	0.0208612	0.387134	`14/2	0.886384	0.180905	`7/4	0.747435	0.14131	`3/5	0.911452	0.0179341	`4/6	0.683529	-0.25125	`1/10
16	RNA processing	0.842569	-0.0725764	`58/84	2.54963e-13	0.442135	`193/36	5.82541e-15	-0.390159	`30/179	2.20846e-05	0.13129	`98/35	0.950715	0.0153146	`63/57
16.2	RNA processing.RNA 3'-end polyadenylation	0.880918	0.0763216	`3/3	0.0344824	0.83737	`14/0	0.0133052	-0.508014	`2/14	0.768702	0.154303	`6/2	0.879955	0.225727	`6/0
16.4	RNA processing.RNA splicing	0.599324	-0.201771	`13/40	2.96526e-07	0.56026	`72/8	4.2292e-11	-0.528003	`4/80	0.00558243	0.16959	`37/9	0.888956	0.120596	`27/15
16.4.1	RNA processing.RNA splicing.U2-type-intron-specific major spliceosome	0.84246	-0.246609	`3/14	0.000364646	0.592102	`37/2	0.000133274	-0.497221	`2/39	0.0354964	0.283286	`18/1	0.945372	0.0825411	`13/10
16.4.1.2	RNA processing.RNA splicing.U2-type-intron-specific major spliceosome.U2 small nuclear ribonucleoprotein particle (snRNP)	0.865988	-0.294462	`1/7	0.014132	0.563063	`21/1	0.013961	-0.462071	`2/23	0.111362	0.29574	`12/0	0.91408	0.024751	`7/6
16.4.6	RNA processing.RNA splicing.spliceosome-associated non-snRNP factors	0.64347	-0.299475	`1/8	0.340473	0.623481	`10/2	0.0202227	-0.758046	`0/13	0.88464	0.110243	`6/3	0.340616	0.312462	`8/0
16.5.1	RNA processing.ribonuclease activities.RNase P ribonuclease activities	0.746228	0.116417	`3/1	0.0179141	0.785462	`10/0	0.0896983	-0.559054	`0/9	0.687078	0.471774	`4/0	0.913689	0.0863662	`2/1
17	Protein biosynthesis	2.09675e-10	-0.23644	`46/204	4.80177e-09	0.320643	`225/74	1.12488e-31	-0.468411	`22/271	0.000163786	0.0798473	`137/71	3.16394e-37	-0.256168	`15/134
17.1	Protein biosynthesis.cytosolic ribosome	5.66491e-14	-0.316975	`17/142	2.0374e-06	0.396273	`124/27	7.94629e-31	-0.552357	`2/176	0.0477213	0.130416	`58/23	8.16109e-31	-0.286106	`3/84
17.1.1	Protein biosynthesis.cytosolic ribosome.large subunit (LSU)	6.93166e-08	-0.338683	`9/81	0.00213954	0.391764	`70/16	1.92321e-17	-0.548806	`2/105	0.448714	0.0762888	`29/18	3.15494e-18	-0.26942	`2/48
17.1.1.1	Protein biosynthesis.cytosolic ribosome.large subunit (LSU).LSU proteome component	3.16681e-10	-0.390343	`4/77	0.0881781	0.325255	`53/16	2.02131e-15	-0.563687	`1/92	0.768702	0.0426892	`22/17	9.49085e-18	-0.287077	`1/43
17.1.1.2	Protein biosynthesis.cytosolic ribosome.large subunit (LSU).LSU processome component	0.841887	0.126259	`5/4	0.0083589	0.661714	`17/0	0.0793708	-0.449956	`1/13	0.227562	0.240087	`7/1	0.533457	-0.139934	`1/5
17.1.2	Protein biosynthesis.cytosolic ribosome.small subunit (SSU)	1.30498e-05	-0.288661	`8/61	0.00571083	0.401502	`53/11	3.83857e-12	-0.561283	`0/70	0.227562	0.20524	`29/5	1.77708e-11	-0.308654	`1/36
17.1.2.1	Protein biosynthesis.cytosolic ribosome.small subunit (SSU).SSU proteome	1.34704e-09	-0.354562	`2/59	0.158423	0.32157	`40/11	4.2292e-11	-0.561469	`0/60	0.549653	0.202443	`20/4	3.4543e-12	-0.331832	`0/32
17.1.2.2	Protein biosynthesis.cytosolic ribosome.small subunit (SSU).SSU processome	0.57786	0.213837	`6/2	0.0316436	0.715082	`13/0	0.250095	-0.560169	`0/10	0.632588	0.211952	`9/1	0.880035	-0.160317	`1/4
17.3	Protein biosynthesis.translation initiation	0.178025	-0.257236	`3/28	0.000415149	0.5141	`41/8	0.000207269	-0.459777	`1/39	3.24292e-06	0.346101	`33/1	0.46894	-0.0891433	`2/5
17.3.1	Protein biosynthesis.translation initiation.pre-initiation complex (PIC)	0.178025	-0.262124	`2/23	0.018717	0.53572	`26/4	0.00727751	-0.484921	`0/27	0.000364042	0.36421	`24/0	0.792454	-0.127471	`1/4
18.8.1	Protein modification.phosphorylation.TKL kinase superfamily	0.398602	-0.19199	`34/37	0.00802509	-1.06792	`39/69	0.0779937	0.126252	`37/28	0.254293	-0.500269	`37/59	5.06526e-05	0.660873	`68/21
18.8.1.3	Protein modification.phosphorylation.TKL kinase superfamily.LRR-III kinase	0.833491	-0.633929	`1/1	0.0476519	-2.87586	`0/5	0.711859	NA	NA	0.0354964	-1.71055	`0/5	0.112184	1.30315	`4/0
18.8.1.8.2	Protein modification.phosphorylation.TKL kinase superfamily.LRR-VIII kinase families.LRR-VIII-2 kinase	0.0555415	-1.82715	`0/2	0.0400936	-4.40971	`0/3	0.698265	NA	NA	0.0676431	-1.92814	`0/4	0.158553	2.22585	`3/0
18.8.1.10	Protein modification.phosphorylation.TKL kinase superfamily.LRR-X kinase families	0.00563004	-1.2906	`0/3	0.0131654	-4.93983	`0/6	0.353264	3.37496	`1/0	0.0899733	-1.72761	`1/6	0.0100587	1.86064	`6/0
18.8.1.10.2	Protein modification.phosphorylation.TKL kinase superfamily.LRR-X kinase families.LRR-Xb kinase	0.00563004	-1.2906	`0/3	0.0131654	-4.93983	`0/6	0.353264	3.37496	`1/0	0.0899733	-1.72761	`1/6	0.0100587	1.86064	`6/0
18.12	Protein modification.S-glutathionylation and deglutathionylation	0.303453	-1.28355	`2/14	0.0370179	-1.91831	`4/10	0.637517	0.0821634	`3/4	0.855757	-0.389661	`7/10	0.923484	0.956627	`7/4
18.12.1	Protein modification.S-glutathionylation and deglutathionylation.glutathione S-transferase activities	0.0397868	-1.74451	`1/11	0.0295301	-2.70117	`2/7	0.651425	0.360901	`2/1	0.992683	-0.308283	`6/6	0.683529	1.26573	`7/2
18.12.1.5	Protein modification.S-glutathionylation and deglutathionylation.glutathione S-transferase activities.class phi	0.0161833	-2.06486	`0/8	0.00565596	-4.02087	`0/6	0.625518	1.0828	`2/0	0.768702	-0.933146	`2/4	0.112184	1.48418	`5/1
19	Protein degradation	0.0521724	-0.132839	`97/169	0.00432314	0.0298952	`241/141	6.63255e-06	-0.277104	`83/217	0.0064475	-0.0173402	`190/134	0.0121912	0.366106	`150/47
19.2	Protein degradation.26S proteasome	2.33498e-06	-0.348036	`1/41	0.00682646	0.477478	`34/3	9.79289e-07	-0.514655	`0/41	0.000129813	0.29128	`32/3	0.98939	0.155061	`8/2
19.2.1	Protein degradation.26S proteasome.20S core protease	0.000245732	-0.429847	`0/21	0.15045	0.548056	`16/1	0.00379942	-0.561283	`0/17	0.00207435	0.379865	`18/1	0.89448	-0.167738	`1/2
19.2.1.1	Protein degradation.26S proteasome.20S core protease.alpha-type subunits	0.00641526	-0.416539	`0/13	0.670465	0.423876	`9/1	0.155634	-0.55655	`0/9	0.107191	0.33168	`10/1	0.914392	-0.139101	`1/1
19.2.2	Protein degradation.26S proteasome.regulatory particle	0.0221429	-0.266224	`1/20	0.270837	0.358752	`16/2	0.00605923	-0.454262	`0/22	0.139916	0.179035	`13/2	0.896449	0.299069	`6/0
19.4	Protein degradation.peptide tagging	0.788518	-0.112019	`48/79	0.0500319	0.114776	`119/72	0.0057613	-0.324598	`44/104	0.227562	0.0224101	`91/64	0.325022	0.287585	`74/25
19.4.1	Protein degradation.peptide tagging.Ubiquitin (UBQ)-anchor addition (ubiquitylation)	0.826498	-0.125303	`40/61	0.0205367	0.144572	`103/57	0.00800992	-0.342292	`36/88	0.143041	0.0652403	`79/48	0.383063	0.278162	`60/21
20	Cytoskeleton	0.178025	-0.203431	`22/30	0.000100394	-1.38457	`26/69	0.290366	0.0691006	`34/24	0.00231108	-0.84857	`20/63	0.000168533	0.796704	`55/15
20.1	Cytoskeleton.microtubular network	0.714257	-0.146653	`13/11	8.04329e-08	-2.31385	`6/41	0.00197387	0.458842	`16/6	3.23111e-07	-1.3616	`3/39	1.04703e-05	1.13108	`30/2
20.1.1	Cytoskeleton.microtubular network.alpha-beta-Tubulin heterodimer	0.00113097	-0.795613	`1/5	2.64397e-05	-3.89611	`2/15	0.368695	0.0621466	`2/2	9.14754e-06	-2.30787	`0/15	0.000153384	1.70821	`15/0
20.1.1.2	Cytoskeleton.microtubular network.alpha-beta-Tubulin heterodimer.beta-Tubulin component	0.00861278	-0.583044	`1/2	0.00222206	-4.34401	`1/9	0.643335	-0.473615	`0/1	0.000516862	-2.38894	`0/9	0.00384064	1.88801	`9/0
21	Cell wall	0.724057	-0.234259	`33/31	2.95119e-08	-1.75942	`36/91	7.5244e-09	0.497245	`48/19	0.000552614	-0.862763	`39/92	4.1909e-07	1.05746	`79/18
21.1	Cell wall.cellulose	0.464825	1.02014	`5/0	0.0245723	-1.14545	`4/14	0.131241	1.11761	`3/0	0.00207435	-0.955223	`2/14	0.442818	0.699163	`10/1
21.1.1	Cell wall.cellulose.synthesis	0.464825	1.02014	`5/0	0.0245723	-1.14545	`4/14	0.131241	1.11761	`3/0	0.00207435	-0.955223	`2/14	0.442818	0.699163	`10/1
21.1.1.1	Cell wall.cellulose.synthesis.cellulose synthase complex (CSC)	0.609459	0.758466	`2/0	0.00449551	-1.47376	`1/12	0.0809439	1.11761	`3/0	0.00234554	-0.999796	`1/12	0.281203	0.572485	`7/1
21.2.1	Cell wall.hemicellulose.xyloglucan	0.842569	0.458125	`5/3	0.532144	-0.780419	`6/10	0.0478168	0.758468	`11/3	0.985959	-0.504867	`7/10	0.814776	0.723673	`9/2
21.2.1.1	Cell wall.hemicellulose.xyloglucan.synthesis	0.914793	0.478813	`4/3	0.351905	-0.861098	`5/10	0.0183611	0.844452	`11/2	0.989558	-0.504867	`7/10	0.762373	0.723673	`9/2
21.4	Cell wall.cell wall proteins	0.633723	-0.692038	`7/10	4.75658e-06	-2.93925	`5/29	7.14971e-06	0.983283	`12/2	0.022619	-1.45167	`6/23	0.0142947	1.5308	`20/3
21.4.1	Cell wall.cell wall proteins.hydroxyproline-rich glycoproteins	0.815005	0.0494667	`7/5	0.0757839	-1.23534	`5/18	0.002248	0.983283	`12/2	0.873522	-0.47584	`6/12	0.89448	0.439176	`9/3
21.4.1.1	Cell wall.cell wall proteins.hydroxyproline-rich glycoproteins.arabinogalactan proteins (AGPs)	0.815005	0.00511324	`6/5	0.293466	-0.973029	`5/15	0.0155124	0.915353	`11/2	0.996918	-0.347783	`6/9	0.89448	0.389168	`8/2
21.4.2	Cell wall.cell wall proteins.expansins	1.30498e-05	-2.47165	`0/5	2.71899e-06	-6.50197	`0/11	0.013985	NA	NA	5.93025e-06	-3.04847	`0/11	9.94347e-06	2.72165	`11/0
21.4.2.1	Cell wall.cell wall proteins.expansins.alpha-type expansin	1.30498e-05	-2.47165	`0/5	2.71899e-06	-6.50197	`0/11	0.013985	NA	NA	5.93025e-06	-3.04847	`0/11	9.94347e-06	2.72165	`11/0
22	Vesicle trafficking	1.51527e-05	-0.1599	`44/149	0.00584707	0.203436	`178/105	0.00461762	-0.373641	`58/162	1.14157e-06	0.169276	`144/70	0.683529	-0.0474103	`103/48
22.5	Vesicle trafficking.autophagosome formation	0.824634	0.518043	`7/13	5.35081e-08	1.14788	`33/3	2.30082e-05	-0.833392	`2/31	0.375359	0.432881	`15/3	0.242546	-1.81845	`6/14
22.5.1	Vesicle trafficking.autophagosome formation.ATG1-13 autophagosome assembly control complex	0.976829	0.0513546	`1/1	0.014692	1.23233	`7/0	0.0488662	-1.13777	`0/5	0.455732	0.56532	`4/0	0.923484	-0.107317	`1/2
22.5.4	Vesicle trafficking.autophagosome formation.cargo recruitment	0.0740006	1.70598	`5/3	0.00208565	2.48824	`8/0	0.52957	-1.13625	`1/8	0.977752	0.302627	`2/2	0.000484005	-3.06284	`1/11
22.5.4.2	Vesicle trafficking.autophagosome formation.cargo recruitment.NBR1 autophagic adapter protein	0.125531	NA	NA	0.00600414	3.17697	`5/0	0.00869987	-1.83826	`0/5	0.748082	1.88413	`1/0	0.000805571	-3.70029	`0/7
22.6	Vesicle trafficking.endomembrane trafficking	0.0486329	-0.18207	`8/34	0.0468363	0.367439	`44/15	0.0183611	-0.372307	`9/40	0.00262659	0.259216	`32/12	0.914392	0.0928532	`19/7
22.6.4	Vesicle trafficking.endomembrane trafficking.ESCRT (Endosomal Sorting Complex Required for Transport) complexes	0.0731663	-0.193145	`3/19	0.059731	0.564533	`22/5	0.0423748	-0.470813	`2/20	0.0185471	0.464349	`17/2	0.979353	-0.0392047	`8/6
22.8.5	Vesicle trafficking.SNARE target membrane recognition and fusion complexes.R-type SNARE longin components	0.0342415	-0.419177	`1/10	0.428189	0.346966	`11/3	0.345506	-0.78926	`0/11	0.190354	0.386005	`9/2	0.923484	0.696456	`4/0
23	Protein translocation	0.841603	-0.107833	`24/40	0.00438058	0.353619	`80/25	0.000516384	-0.349543	`20/77	0.0117779	0.14204	`59/21	0.671046	-0.0518609	`22/32
24	Solute transport	0.00861278	0.232095	`181/127	2.04479e-12	-0.904293	`162/272	0	0.310498	`171/125	7.59343e-11	-0.519905	`139/268	0.359786	0.162809	`208/142
24.1	Solute transport.primary active transport	0.761937	0.139694	`35/25	0.396533	-0.484689	`42/59	0.000699922	0.233263	`44/27	0.886278	-0.139629	`39/44	0.93231	0.240009	`42/27
24.1.1.2	Solute transport.primary active transport.V-type ATPase complex.peripheral V1 subcomplex	0.976829	-0.375837	`0/2	0.0353431	-0.899846	`0/10	0.0536851	0.759918	`6/0	0.499107	-0.493887	`0/3	0.85961	-0.410615	`2/5
24.1.3	Solute transport.primary active transport.ABC superfamily	0.659915	0.232773	`27/14	0.601235	-0.724957	`22/28	0.00315465	0.354235	`21/11	0.716855	-0.346021	`19/26	0.222528	0.600076	`27/8
24.1.3.1	Solute transport.primary active transport.ABC superfamily.ABC1 family	0.021175	0.324012	`20/7	0.9801	-0.269748	`15/11	0.219994	0.436372	`14/7	0.954102	-0.161087	`11/12	0.888956	0.284071	`12/5
24.1.3.1.2	Solute transport.primary active transport.ABC superfamily.ABC1 family.subfamily ABCC transporter	0.000691786	0.726964	`11/0	0.943421	-0.563081	`4/3	0.0787488	0.786414	`7/1	0.809587	-0.368397	`4/5	0.913689	-0.857148	`1/3
24.1.3.2	Solute transport.primary active transport.ABC superfamily.ABC2 family	0.743621	0.0568122	`7/7	0.123683	-1.2181	`7/17	0.0423748	0.197427	`7/4	0.507026	-0.539361	`8/14	0.19512	0.898524	`15/3
24.1.3.2.2	Solute transport.primary active transport.ABC superfamily.ABC2 family.subfamily ABCG transporter	0.73141	0.0408258	`6/7	0.00180537	-1.76769	`3/17	0.0152417	0.435714	`6/3	0.0177515	-1.01127	`3/14	0.00639162	1.00032	`15/2
24.2	Solute transport.carrier-mediated transport	0.371668	0.127803	`108/87	1.64243e-09	-1.02079	`98/175	3.46749e-11	0.276498	`99/82	1.13044e-07	-0.594486	`83/174	0.0243627	0.234193	`143/85
24.2.1	Solute transport.carrier-mediated transport.DMT superfamily	0.953517	0.185618	`12/11	4.41246e-06	-1.30669	`4/31	0.000184743	1.01184	`19/4	0.0354573	-0.881607	`5/25	0.673021	0.348929	`14/7
24.2.1.1	Solute transport.carrier-mediated transport.DMT superfamily.NST-TPT group	0.954046	0.234367	`9/8	0.000250032	-1.35131	`2/21	0.000148891	1.11031	`14/2	0.324321	-0.57055	`3/16	0.879532	0.21125	`9/5
24.2.1.1.1	Solute transport.carrier-mediated transport.DMT superfamily.NST-TPT group.TPT phosphometabolite transporter	0.246716	0.943445	`5/0	0.421484	-1.10282	`1/5	0.0194243	1.4194	`7/0	0.716855	-0.344249	`1/5	0.710989	-0.473108	`1/4
24.2.1.1.3	Solute transport.carrier-mediated transport.DMT superfamily.NST-TPT group.URGT/UXT nucleotide sugar transporter	0.979641	0.668631	`1/0	0.0110399	-2.22841	`0/7	0.0134691	1.35131	`3/0	0.0671179	-0.983149	`0/6	0.480558	0.78023	`3/0
24.2.2	Solute transport.carrier-mediated transport.MFS superfamily	0.838855	-0.115321	`28/26	0.00930172	-1.35949	`18/37	0.00147671	0.292471	`25/17	0.0302867	-0.628507	`18/39	0.684338	0.518091	`38/18
24.2.3	Solute transport.carrier-mediated transport.APC superfamily	0.929607	0.0125679	`14/13	4.52601e-05	-1.89497	`13/38	1.84819e-05	0.89017	`20/9	0.0671179	-0.616836	`18/35	0.688632	-0.0636575	`27/17
24.2.3.11	Solute transport.carrier-mediated transport.APC superfamily.HAK/KUP/KT potassium cation transporter	0.907873	-0.184711	`1/2	0.102148	-2.33031	`0/7	0.0257328	1.26755	`5/0	0.756043	-0.482391	`2/4	0.85961	0.0306091	`2/4
24.2.5	Solute transport.carrier-mediated transport.BART superfamily	0.963718	0.474243	`7/2	0.0470941	-2.43961	`2/10	0.162539	0.257946	`5/3	0.00234554	-1.54401	`0/13	0.00701986	0.885465	`12/1
24.2.10.2	Solute transport.carrier-mediated transport.OPT family.oligopeptide transporter (OPT-type)	0.469543	NA	NA	0.0281343	-6.4795	`0/4	0.060741	NA	NA	0.0354964	-3.56574	`0/4	0.0593321	2.17985	`4/0
24.3	Solute transport.channels	0.0247759	0.785201	`37/12	0.0346199	-1.20436	`19/35	2.18625e-05	0.652469	`27/13	4.77752e-05	-0.723812	`17/47	0.880035	-0.239742	`22/26
24.3.1	Solute transport.channels.MIP family	0.914793	1.44879	`6/2	4.90676e-06	-4.03182	`0/8	0.00100145	2.28022	`4/0	0.000136948	-1.90963	`1/10	0.923484	-0.401563	`4/6
24.3.1.2	Solute transport.channels.MIP family.plasma membrane intrinsic protein (PIP-type)	0.970112	-0.839594	`1/1	0.00191935	-3.86779	`0/5	0.143232	1.82464	`1/0	0.00192241	-2.3064	`0/5	0.945372	1.18109	`2/1
24.3.4	Solute transport.channels.AMT family	0.85018	-0.0239346	`2/2	0.046357	-4.21505	`0/5	0.00384763	3.4678	`3/0	0.560446	-1.10129	`2/5	0.983588	-0.136071	`3/3
24.3.4.2	Solute transport.channels.AMT family.ammonium transporter (AMT2/3-type)	0.985779	-0.0239346	`2/2	0.0245723	-4.06667	`0/4	0.0423748	4.08516	`1/0	0.348762	-1.75694	`1/4	0.838405	1.40042	`3/1
25.1	Nutrient uptake.nitrogen assimilation	0.398602	0.281436	`6/3	0.0511961	-1.18676	`4/12	0.0430649	0.662446	`10/4	0.186769	-0.426439	`4/10	0.85961	-1.14244	`2/5
25.1.5	Nutrient uptake.nitrogen assimilation.ammonium assimilation	0.786478	0.73317	`1/0	0.044616	-1.83813	`1/7	0.109314	1.38857	`6/1	0.303003	-0.509525	`1/4	0.86882	-1.47391	`0/2
25.1.5.1	Nutrient uptake.nitrogen assimilation.ammonium assimilation.glutamine synthetase	0.751167	0.73317	`1/0	0.0113879	-2.41571	`0/6	0.0505451	1.88038	`5/0	0.116096	-0.765649	`0/4	0.880035	-1.47391	`0/2
25.3	Nutrient uptake.phosphorus assimilation	0.0226178	0.797803	`5/1	0.411281	-0.295632	`2/4	0.342851	1.12129	`3/0	0.0333044	-0.819473	`1/6	0.56853	-1.24629	`3/7
25.3.2	Nutrient uptake.phosphorus assimilation.phosphate uptake	0.0226178	0.797803	`5/1	0.411281	-0.295632	`2/4	0.342851	1.12129	`3/0	0.0333044	-0.819473	`1/6	0.56853	-1.24629	`3/7
26.1.2.1.2	External stimuli response.light.UV-A/blue light.cryptochrome-mediated photoperception.CIB transcriptional regulator	0.813117	-1.9275	`0/3	0.0316436	-2.53867	`0/5	0.985154	-1.20281	`0/1	0.0452205	-1.55766	`0/5	0.56853	1.82219	`3/0
26.3	External stimuli response.temperature	0.73766	0.0647462	`22/17	2.24578e-06	0.993585	`41/5	0.702922	-0.433192	`8/18	1.07545e-08	0.770877	`34/2	0.480558	-0.191973	`7/14
26.3.2	External stimuli response.temperature.Hsp (heat-shock-responsive protein) families	0.398602	0.137816	`22/14	3.75993e-05	1.02492	`35/5	0.935415	-0.327274	`8/12	5.48076e-08	0.740585	`33/2	0.375521	-0.261179	`5/12
26.3.2.3	External stimuli response.temperature.Hsp (heat-shock-responsive protein) families.Hsp70 family	0.773666	0.167175	`10/8	0.00513366	1.07464	`15/0	0.925965	0.2331	`4/2	0.000690641	0.751529	`16/2	0.899825	-0.379509	`2/5
26.3.2.3.1	External stimuli response.temperature.Hsp (heat-shock-responsive protein) families.Hsp70 family.DnaK protein	0.178025	0.573379	`9/3	0.006512	1.21633	`11/0	0.940223	0.29943	`3/1	0.0700391	0.604275	`9/2	0.888956	-0.379509	`2/5
26.6.2	External stimuli response.biotic stress.pathogen effector	0.0038553	-0.718357	`1/12	0.886384	-0.587797	`8/11	0.895849	-0.470253	`4/8	0.931253	0.0209076	`10/11	0.00119133	0.511379	`16/1
26.6.2.1	External stimuli response.biotic stress.pathogen effector.NLR effector receptor	0.00365485	-0.742303	`1/11	0.84954	-0.646785	`7/11	0.940794	-0.471714	`4/7	0.954402	0.0190305	`9/10	0.000707258	0.531762	`15/1
35	not assigned	0.562457	-0.0220521	`1512/1623	6.21934e-09	-0.0771293	`2516/1875	0.00128468	-0.24017	`1147/2036	0.569627	-0.0919752	`1840/1974	0.0142947	0.227957	`1635/1386
35.2	not assigned.not annotated	0.621342	0.0605379	`925/1001	5.4392e-10	0.00932369	`1562/1101	0.00869987	-0.282553	`672/1271	0.782404	-0.0603619	`1132/1212	9.15726e-12	0.0564095	`931/946
50	Enzyme classification	0.0068536	-0.418413	`167/238	7.14171e-08	-0.682925	`214/260	1.07521e-10	0.123685	`164/161	0.704772	-0.0541257	`265/252	0.00810732	0.412972	`236/166
50.1	Enzyme classification.EC_1 oxidoreductases	0.781374	-0.617527	`52/67	9.14335e-19	-1.61749	`29/94	0	0.626585	`58/22	0.121258	-0.40583	`48/82	0.417505	0.644181	`68/51
50.2	Enzyme classification.EC_2 transferases	2.81907e-05	-0.4971	`65/130	0.971437	-0.264266	`134/107	0.548625	-0.0347595	`68/98	2.29647e-06	0.242695	`171/108	0.03244	0.387073	`128/78
50.1.1	Enzyme classification.EC_1 oxidoreductases.EC_1.1 oxidoreductase acting on CH-OH group of donor	0.735918	0.0218023	`15/10	0.0353431	-0.367858	`8/15	0.000143937	0.687345	`19/6	0.757701	0.0813271	`13/14	0.683439	-0.304293	`6/18
50.1.13	Enzyme classification.EC_1 oxidoreductases.EC_1.14 oxidoreductase acting on paired donor with incorporation or reduction of molecular oxygen	1.77091e-05	-1.51617	`13/38	7.86616e-13	-2.53035	`10/48	0.004769	0.433173	`13/8	0.0048428	-0.639569	`21/44	2.31999e-05	1.28557	`42/15
50.1.3	Enzyme classification.EC_1 oxidoreductases.EC_1.3 oxidoreductase acting on CH-CH group of donor	0.360471	0.545434	`12/4	0.00697428	-1.76899	`3/12	0.000143937	1.09873	`12/1	0.716855	-0.766739	`4/10	0.91408	-0.00654923	`7/9
50.2.3	Enzyme classification.EC_2 transferases.EC_2.3 acyltransferase	0.296172	-1.39793	`5/7	0.00197868	-3.05976	`2/8	0.481566	0.216921	`1/1	0.74025	-1.40975	`2/8	0.131192	2.28501	`9/3
50.2.4	Enzyme classification.EC_2 transferases.EC_2.4 glycosyltransferase	0.887728	-0.104868	`7/7	0.0370179	-1.98109	`7/17	0.271522	-0.474261	`4/6	0.000713466	-1.33469	`4/18	0.116849	0.620494	`16/5
50.2.7	Enzyme classification.EC_2 transferases.EC_2.7 transferase transferring phosphorus-containing group	5.81058e-05	-0.462216	`46/110	0.169465	0.0912132	`118/73	0.940223	-0.0529676	`53/86	1.52978e-12	0.458119	`156/77	0.661681	0.2763	`96/62
